# Extending the small molecule similarity principle to all levels of biology

**DOI:** 10.1101/745703

**Authors:** Miquel Duran-Frigola, Eduardo Pauls, Oriol Guitart-Pla, Martino Bertoni, Víctor Alcalde, David Amat, Teresa Juan-Blanco, Patrick Aloy

**Affiliations:** Joint IRB-BSC-CRG Program in Computational Biology, Institute for Research in Biomedicine (IRB Barcelona), The Barcelona Institute of Science and Technology, Barcelona, Catalonia, Spain; Institució Catalana de Recerca i Estudis Avançats (ICREA), Barcelona, Catalonia, Spain

**Keywords:** Bioactivity signatures, chemical space, compound similarity principle, systems pharmacology

## Abstract

We present the Chemical Checker (CC), a resource that provides processed, harmonized and integrated bioactivity data on 800,000 small molecules. The CC divides data into five levels of increasing complexity, ranging from the chemical properties of compounds to their clinical outcomes. In between, it considers targets, off-targets, perturbed biological networks and several cell-based assays such as gene expression, growth inhibition and morphological profilings. In the CC, bioactivity data are expressed in a vector format, which naturally extends the notion of chemical similarity between compounds to similarities between bioactivity signatures of different kinds. We show how CC signatures can boost the performance of drug discovery tasks that typically capitalize on chemical descriptors, including target identification and library characterization. Moreover, we demonstrate and experimentally validate that CC signatures can be used to reverse and mimic biological signatures of disease models and genetic perturbations, options that are otherwise impossible using chemical information alone.

---

Small molecules have received a limited attention by academic researchers during the ‘omics revolution’^1^. With the exception of metabolomics, omics-based biomedical research is acutely gene-centric and difficult to link to chemical compounds^2^. The catalogue of purchasable compounds amounts to a hundred million^3^, and databases devoted to gathering bioactivity data contain a few million of them^4, 5^. Querying compounds in these databases differs greatly from querying proteins or genes, as small molecules cannot be expressed as sequence data and spell a much more complicated code. Often, the only way to characterize a small molecule is to assume it will have the same activity as compounds with similar chemical structure^2, 6^. The so-called ‘similarity principle’ has been the driving force of drug discovery. The majority of known drugs were inspired by natural products^7, 8^, chemical libraries are created by combining or decorating privileged chemotypes^9^, and the design of lead drug candidates departs from hit compounds identified in experimental screening assays^10^. Thus, compound similarities are the primary measure to chart and exploit the chemical space.

The public release of compound databases has led to the realization that the similarity principle applies beyond chemical properties. For instance, molecules with similar cell-sensitivity profiles tend to share the mechanism of action^11^, as do drugs eliciting similar side effects^12^, even when their chemical structures are unrelated. Hence, ‘biological’ similarities offer an alternative means to functionally characterize small molecules, potentially to a degree that is closer to clinical observations and beyond the mere inspection of chemical analogs^13^. Unfortunately, though, there is no convention to compare the biological profiles of small molecules, since available bioactivity data are sparse, incomplete and often of dubious quality^14^. As a result, the extent to which the similarity principle can be generalized to biology (and possibly embrace omics techniques) remains unclear. In this article, we present the Chemical Checker (CC), a resource that expands the similarity principle along the drug discovery pipeline—from *in vitro* assays to clinical observations—by treating bioactivity data with a unified analytical framework.
