## Supplementary material for "Extending the small molecule similarity principle to all levels of biology": Data S2

### Sheet: Legend
Name	Name of the biological drug
uniprot_ac	Target of the biological drug
genename	Gene name of this target
action	Mechanism of action, when known
has_db_sm	1 if the target already has a small molecule binder/modulator in DrugBank
has_cc_sm	1 if the target already has a small molecule binder in Chemical Checker
inchikey	InChi key (small molecule identifier). Check chemicalchecker.org to explore this molecule
brid	Broad Institute identifier(s)
in_cc	1 if the small molecule and the target are found to interact in the Chemical Checker
sh	Silencing experiment in LINCS, probability of being similar (machine learning)
con_sh	Connectivity (similarity) of silencing (the lower the better)
pwys	Similarity of pathways of the small molecule targets and the biological drug targets
bps	Idem with biological processess
nets	Idem with network environtments
_p	P-value of the above similarities/connectivities
_r	Rank of the above similarities/connectivities

### Sheet: C. mimicking anti-IL2R Ab
Name	uniprot_ac	genename	action	has_db_sm	has_cc_sm	inchikey	brid	in_cc	sh	con_sh	pwys	bps	nets	con_sh_p	pwys_p	bps_p	nets_p	con_sh_r	pwys_r	bps_r	nets_r
Basiliximab	P01589	IL2RA	antibody	0	1	VNYMEPQAFKNDRQ-UHFFFAOYSA-N	BRD-A03946276	0	0.23	187.26	141.49	174.84	159.66	0.01	0.06	0.05	0.22	108	217	989	1108
Basiliximab	P01589	IL2RA	antibody	0	1	MORBXZMIXGYQDB-UHFFFAOYSA-N	BRD-A11968133	0	0.23	187.41	179.88	163.25	134.06	0.01	0.38	0.03	0.11	114	1016	589	339
Basiliximab	P01589	IL2RA	antibody	0	1	PIXJURSCCVBKRF-UHFFFAOYSA-N	BRD-A65145453	0	0.23	186.84	130.77	168.82	121.4	0.01	0.03	0.03	0.05	85	136	702	178
Basiliximab	P01589	IL2RA	antibody	0	1	IQNTXIMXKCURDC-YBEGLDIGSA-N	BRD-K04546108	0	0.25	184.25	42.54	163.02	67.76	0.01	0.01	0.03	0.03	26	4	571	3
Basiliximab	P01589	IL2RA	antibody	0	1	PMDAVRLCSZSLRH-UHFFFAOYSA-N	BRD-K06217810	0	0.27	187.26	121.49	142.63	116.85	0.01	0.02	0.02	0.05	107	93	323	135
Basiliximab	P01589	IL2RA	antibody	0	1	IMLGWNWCXQYTLB-UHFFFAOYSA-N	BRD-K14444135	0	0.2	187.79		173.12	162.08	0.01		0.04	0.24	136		942	1424
Basiliximab	P01589	IL2RA	antibody	0	1	UWYZHKAOTLEWKK-UHFFFAOYSA-N	BRD-K18436203	0	0.24	186.81	138.74	122.47	118.58	0.01	0.05	0.01	0.05	82	199	141	147
Basiliximab	P01589	IL2RA	antibody	0	1	VREFGVBLTWBCJP-UHFFFAOYSA-N	BRD-K32398298	0	0.3	183.6	182.05	172.75	162.05	0.01	0.43	0.04	0.24	15	1161	927	1417
Basiliximab	P01589	IL2RA	antibody	0	1	GIFYKGIODMXYNT-UHFFFAOYSA-N	BRD-K33743361	0	0.23	187.82	133.46	129.8	114.69	0.01	0.04	0.01	0.05	139	150	227	120
Basiliximab	P01589	IL2RA	antibody	0	1	KXDRZYJTTYXIEO-DHZHZOJOSA-N	BRD-K35035132	0	0.23	184.2	186.99	169.53	163.07	0.01	0.59	0.03	0.25	24	1674	760	1649
Basiliximab	P01589	IL2RA	antibody	0	1	HXNBDGQJLOLYJM-UHFFFAOYSA-N	BRD-K35133769	0	0.22	186.2	153.7	169.98	147.89	0.01	0.11	0.04	0.16	68	407	826	567
Basiliximab	P01589	IL2RA	antibody	0	1	RWQKHEORZBHNRI-BMIGLBTASA-N	BRD-K39944607	0	0.25	187.07	141.52	129.55	115.82	0.01	0.06	0.01	0.05	95	224	218	131
Basiliximab	P01589	IL2RA	antibody	0	1	XPLJEFSRINKZLC-ATVHPVEESA-N	BRD-K60623809	0	0.28	186.02	89.09	177.79	149.76	0.01	0.01	0.06	0.17	63	30	1112	642
Basiliximab	P01589	IL2RA	antibody	0	1	WWUZIQQURGPMPG-KRWOKUGFSA-N	BRD-K62959606	0	0.27	186.47	153.46	143.56	145.87	0.01	0.11	0.02	0.15	74	381	328	514
Basiliximab	P01589	IL2RA	antibody	0	1	YVCXQRVVNQMZEI-UHFFFAOYSA-N	BRD-K68407802	0	0.23	184.95	151.12	135.26	128.13	0.01	0.1	0.01	0.07	37	342	264	259
Basiliximab	P01589	IL2RA	antibody	0	1	DCVZSHVZGVWQKV-UHFFFAOYSA-N	BRD-K70577657	0	0.29	187.66	135.39	86.53	114.31	0.01	0.04	0.01	0.05	129	169	1	113
Basiliximab	P01589	IL2RA	antibody	0	1	OTDJAMXESTUWLO-UUOKFMHZSA-N	BRD-K75649340	0	0.26	184.84	152.54	138.66	142.58	0.01	0.11	0.02	0.14	34	369	298	457
Basiliximab	P01589	IL2RA	antibody	0	1	YRYMOQJJPIZJFQ-UHFFFAOYSA-N	BRD-K77032321	0	0.23	186.83	179.88	163.25	134.06	0.01	0.38	0.03	0.11	84	1016	589	339
Basiliximab	P01589	IL2RA	antibody	0	1	XOLMRFUGOINFDQ-YBEGLDIGSA-N	BRD-K78373679	0	0.27	187.14	161.09	168.95	141.13	0.01	0.16	0.03	0.13	99	522	706	437
Basiliximab	P01589	IL2RA	antibody	0	1	AXRCEOKUDYDWLF-UHFFFAOYSA-N	BRD-K79404599	0	0.26	184.66	164.19	151.37	136.61	0.01	0.18	0.02	0.12	30	569	402	379
Basiliximab	P01589	IL2RA	antibody	0	1	POKKSIROKFEGGD-UHFFFAOYSA-N	BRD-K90705745	0	0.23	183.76	161.28	172.17	160.12	0.01	0.16	0.04	0.23	19	528	910	1172
Basiliximab	P01589	IL2RA	antibody	0	1	WOXKDUGGOYFFRN-IIBYNOLFSA-N	BRD-K93645900	0	0.25	181.44	183.26	152.41	162.79	0.01	0.46	0.02	0.24	4	1268	427	1574
Daclizumab	P01589	IL2RA	antibody	0	1	VNYMEPQAFKNDRQ-UHFFFAOYSA-N	BRD-A03946276	0	0.23	187.26	141.49	174.84	159.66	0.01	0.06	0.05	0.22	108	217	989	1108
Daclizumab	P01589	IL2RA	antibody	0	1	MORBXZMIXGYQDB-UHFFFAOYSA-N	BRD-A11968133	0	0.23	187.41	179.88	163.25	134.06	0.01	0.38	0.03	0.11	114	1016	589	339
Daclizumab	P01589	IL2RA	antibody	0	1	PIXJURSCCVBKRF-UHFFFAOYSA-N	BRD-A65145453	0	0.23	186.84	130.77	168.82	121.4	0.01	0.03	0.03	0.05	85	136	702	178
Daclizumab	P01589	IL2RA	antibody	0	1	IQNTXIMXKCURDC-YBEGLDIGSA-N	BRD-K04546108	0	0.25	184.25	42.54	163.02	67.76	0.01	0.01	0.03	0.03	26	4	571	3
Daclizumab	P01589	IL2RA	antibody	0	1	PMDAVRLCSZSLRH-UHFFFAOYSA-N	BRD-K06217810	0	0.27	187.26	121.49	142.63	116.85	0.01	0.02	0.02	0.05	107	93	323	135
Daclizumab	P01589	IL2RA	antibody	0	1	IMLGWNWCXQYTLB-UHFFFAOYSA-N	BRD-K14444135	0	0.2	187.79		173.12	162.08	0.01		0.04	0.24	136		942	1424
Daclizumab	P01589	IL2RA	antibody	0	1	UWYZHKAOTLEWKK-UHFFFAOYSA-N	BRD-K18436203	0	0.24	186.81	138.74	122.47	118.58	0.01	0.05	0.01	0.05	82	199	141	147
Daclizumab	P01589	IL2RA	antibody	0	1	VREFGVBLTWBCJP-UHFFFAOYSA-N	BRD-K32398298	0	0.3	183.6	182.05	172.75	162.05	0.01	0.43	0.04	0.24	15	1161	927	1417
Daclizumab	P01589	IL2RA	antibody	0	1	GIFYKGIODMXYNT-UHFFFAOYSA-N	BRD-K33743361	0	0.23	187.82	133.46	129.8	114.69	0.01	0.04	0.01	0.05	139	150	227	120
Daclizumab	P01589	IL2RA	antibody	0	1	KXDRZYJTTYXIEO-DHZHZOJOSA-N	BRD-K35035132	0	0.23	184.2	186.99	169.53	163.07	0.01	0.59	0.03	0.25	24	1674	760	1649
Daclizumab	P01589	IL2RA	antibody	0	1	HXNBDGQJLOLYJM-UHFFFAOYSA-N	BRD-K35133769	0	0.22	186.2	153.7	169.98	147.89	0.01	0.11	0.04	0.16	68	407	826	567
Daclizumab	P14784	IL2RB	antibody	0	0	QHLITPHIARVDJI-UHFFFAOYSA-N	BRD-K37885773	0	0.29	183.78	135.77	107.42	119.02	0.01	0.04	0.01	0.05	89	159	20	128
Daclizumab	P01589	IL2RA	antibody	0	1	RWQKHEORZBHNRI-BMIGLBTASA-N	BRD-K39944607	0	0.25	187.07	141.52	129.55	115.82	0.01	0.06	0.01	0.05	95	224	218	131
Daclizumab	P01589	IL2RA	antibody	0	1	XPLJEFSRINKZLC-ATVHPVEESA-N	BRD-K60623809	0	0.28	186.02	89.09	177.79	149.76	0.01	0.01	0.06	0.17	63	30	1112	642
Daclizumab	P01589	IL2RA	antibody	0	1	WWUZIQQURGPMPG-KRWOKUGFSA-N	BRD-K62959606	0	0.27	186.47	153.46	143.56	145.87	0.01	0.11	0.02	0.15	74	381	328	514
Daclizumab	P01589	IL2RA	antibody	0	1	YVCXQRVVNQMZEI-UHFFFAOYSA-N	BRD-K68407802	0	0.23	184.95	151.12	135.26	128.13	0.01	0.1	0.01	0.07	37	342	264	259
Daclizumab	P01589	IL2RA	antibody	0	1	DCVZSHVZGVWQKV-UHFFFAOYSA-N	BRD-K70577657	0	0.29	187.66	135.39	86.53	114.31	0.01	0.04	0.01	0.05	129	169	1	113
Daclizumab	P01589	IL2RA	antibody	0	1	OTDJAMXESTUWLO-UUOKFMHZSA-N	BRD-K75649340	0	0.26	184.84	152.54	138.66	142.58	0.01	0.11	0.02	0.14	34	369	298	457
Daclizumab	P01589	IL2RA	antibody	0	1	YRYMOQJJPIZJFQ-UHFFFAOYSA-N	BRD-K77032321	0	0.23	186.83	179.88	163.25	134.06	0.01	0.38	0.03	0.11	84	1016	589	339
Daclizumab	P01589	IL2RA	antibody	0	1	XOLMRFUGOINFDQ-YBEGLDIGSA-N	BRD-K78373679	0	0.27	187.14	161.09	168.95	141.13	0.01	0.16	0.03	0.13	99	522	706	437
Daclizumab	P01589	IL2RA	antibody	0	1	AXRCEOKUDYDWLF-UHFFFAOYSA-N	BRD-K79404599	0	0.26	184.66	164.19	151.37	136.61	0.01	0.18	0.02	0.12	30	569	402	379
Daclizumab	P01589	IL2RA	antibody	0	1	POKKSIROKFEGGD-UHFFFAOYSA-N	BRD-K90705745	0	0.23	183.76	161.28	172.17	160.12	0.01	0.16	0.04	0.23	19	528	910	1172
Daclizumab	P01589	IL2RA	antibody	0	1	WOXKDUGGOYFFRN-IIBYNOLFSA-N	BRD-K93645900	0	0.25	181.44	183.26	152.41	162.79	0.01	0.46	0.02	0.24	4	1268	427	1574

### Sheet: C. mimicking anti-IL12B Ab
Name	uniprot_ac	genename	action	has_db_sm	has_cc_sm	inchikey	brid	in_cc	sh	con_sh	pwys	bps	nets	con_sh_p	pwys_p	bps_p	nets_p	con_sh_r	pwys_r	bps_r	nets_r
Ustekinumab	P29460	IL12B		1	0	RPQZTTQVRYEKCR-WCTZXXKLSA-N	BRD-K87714311	0	0.2	181.65	156.5	101.78	115.68	0.01	0.13	0.01	0.05	80	928	19	82
Ustekinumab	P29460	IL12B		1	0	RXRSFFJGDGLJIJ-UHFFFAOYSA-N	BRD-K66029294	0	0.19	181.86	117.79	123.12	115.88	0.01	0.02	0.01	0.05	89	186	188	84
Ustekinumab	P29460	IL12B		1	0	YLYZGVPSUIZOCY-UHFFFAOYSA-N	BRD-K91691979	0	0.18	180.15	148.86	172.3	126.2	0.01	0.09	0.04	0.06	35	706	999	155
Ustekinumab	P29460	IL12B		1	0	WVVSZNPYNCNODU-UHFFFAOYSA-N	BRD-A73581086	0	0.17	177.88	162.9	173.57	164.33	0.01	0.17	0.04	0.26	7	1678	1084	1158
Ustekinumab	P29460	IL12B		1	0	WJRWSLORVIHRNX-UHFFFAOYSA-N	BRD-K27074404	0	0.19	177.89	133.46	170.36	163.69	0.01	0.04	0.04	0.25	8	386	938	1060
Ustekinumab	P29460	IL12B		1	0	VJICXSGFDHBEPP-UHFFFAOYSA-N	BRD-K01806521	0	0.21	181.95	100.32	168.9	151.56	0.01	0.02	0.03	0.18	95	41	864	530
Ustekinumab	P29460	IL12B		1	0	QAGFDTOVQKCZRK-UHFFFAOYSA-N	BRD-K35790918	0	0.18	182.35	104.8	169.53	153.5	0.01	0.02	0.03	0.19	112	76	911	589
Ustekinumab	P29460	IL12B		1	0	MBSCPVGGCCNQCY-UHFFFAOYSA-N	BRD-A80386041	0	0.16	179.57	118.63	110.52	133.56	0.01	0.02	0.01	0.1	24	196	72	235
Ustekinumab	P29460	IL12B		1	0	KSGAXVJQIURHFA-UHFFFAOYSA-N	BRD-K89190195	0	0.21	182.18	129.68	136.46	142.54	0.01	0.03	0.01	0.14	104	327	303	382
Ustekinumab	P29460	IL12B		1	0	IYRMWMYZSQPJKC-UHFFFAOYSA-N	BRD-K12807006	0	0.23	180.04	148.66	143.49	157.45	0.01	0.09	0.02	0.21	31	697	366	729
Ustekinumab	P29460	IL12B		1	0	VGCKEWCZFDSELD-UHFFFAOYSA-N	BRD-K63178889	0	0.19	180.51	102.5	111.12	111.64	0.01	0.02	0.01	0.04	41	69	83	59
Ustekinumab	P29460	IL12B		1	0	YMGXUJCEBOCIIT-UHFFFAOYSA-N	BRD-K22988559	0	0.21	182.51	149.03	171.02	137.11	0.01	0.09	0.04	0.12	124	714	956	281
Ustekinumab	P29460	IL12B		1	0	FTSUPYGMFAPCFZ-UHFFFAOYSA-N	BRD-A85280935	0	0.18	182.46	162.92	175.81	165.84	0.01	0.17	0.05	0.27	119	1686	1175	1358
Ustekinumab	P29460	IL12B		1	0	FLOSMHQXBMRNHR-UHFFFAOYSA-N	BRD-K13356952	0	0.19	182.03	161.85	175.38	158.3	0.01	0.16	0.05	0.21	96	1461	1154	781
Ustekinumab	P29460	IL12B		1	0	BZGQMGJZXODGJM-UHFFFAOYSA-N	BRD-K61679744	0	0.2	178.85	100.32	168.9	151.56	0.01	0.02	0.03	0.18	17	41	864	530
Ustekinumab	P29460	IL12B		1	0	KQHKZXBKJWOHHU-UHFFFAOYSA-N	BRD-K61106942	0	0.19	180.57	160.61	160.63	138.96	0.01	0.15	0.02	0.13	45	1303	581	321
Ustekinumab	P29460	IL12B		1	0	RPXVIAFEQBNEAX-UHFFFAOYSA-N	BRD-K53545112	0	0.2	180.6	116.18	184.08	167.74	0.01	0.02	0.09	0.29	46	170	1586	1683

### Sheet: C. mimicking anti-EGFR Ab
Name	uniprot_ac	genename	action	has_db_sm	has_cc_sm	inchikey	brid	in_cc	sh	con_sh	pwys	bps	nets	con_sh_p	pwys_p	bps_p	nets_p	con_sh_r	pwys_r	bps_r	nets_r
Cetuximab	P00533	EGFR	antagonist	1	1	KZNIFHPLKGYRTM-UHFFFAOYSA-N	BRD-K01493881	1	0.38	179.63	103.32	136.69	154.34	0.01	0.02	0.01	0.19	8	40	37	390
Necitumumab	P00533	EGFR	antagonist	1	1	KZNIFHPLKGYRTM-UHFFFAOYSA-N	BRD-K01493881	1	0.38	179.63	103.32	136.69	154.34	0.01	0.02	0.01	0.19	8	40	37	390
Necitumumab	P00533	EGFR	antagonist	1	1	OAUFLOAIBLNCFJ-UHFFFAOYSA-N	BRD-K32944375	0	0.28	185.15	142.58	171.84	137.07	0.01	0.06	0.04	0.12	122	139	71	167
Cetuximab	P00533	EGFR	antagonist	1	1	AYUNIORJHRXIBJ-TXHRRWQRSA-N	BRD-K81473043	0	0.23	178.45	142.38	205.46	151.42	0.01	0.06	0.22	0.18	5	135	604	357
Cetuximab	P00533	EGFR	antagonist	1	1	OAUFLOAIBLNCFJ-UHFFFAOYSA-N	BRD-K32944375	0	0.28	185.15	142.58	171.84	137.07	0.01	0.06	0.04	0.12	122	139	71	167
Panitumumab	P00533	EGFR	suppressor	1	1	OAUFLOAIBLNCFJ-UHFFFAOYSA-N	BRD-K32944375	0	0.28	185.15	142.58	171.84	137.07	0.01	0.06	0.04	0.12	122	139	71	167
Panitumumab	P00533	EGFR	suppressor	1	1	KZNIFHPLKGYRTM-UHFFFAOYSA-N	BRD-K01493881	1	0.38	179.63	103.32	136.69	154.34	0.01	0.02	0.01	0.19	8	40	37	390
Panitumumab	P00533	EGFR	suppressor	1	1	AYUNIORJHRXIBJ-TXHRRWQRSA-N	BRD-K81473043	0	0.23	178.45	142.38	205.46	151.42	0.01	0.06	0.22	0.18	5	135	604	357
Necitumumab	P00533	EGFR	antagonist	1	1	AYUNIORJHRXIBJ-TXHRRWQRSA-N	BRD-K81473043	0	0.23	178.45	142.38	205.46	151.42	0.01	0.06	0.22	0.18	5	135	604	357
Zalutumumab	P00533	EGFR	antagonist	1	1	OAUFLOAIBLNCFJ-UHFFFAOYSA-N	BRD-K32944375	0	0.28	185.15	142.58	171.84	137.07	0.01	0.06	0.04	0.12	122	139	71	167
Zalutumumab	P00533	EGFR	antagonist	1	1	KZNIFHPLKGYRTM-UHFFFAOYSA-N	BRD-K01493881	1	0.38	179.63	103.32	136.69	154.34	0.01	0.02	0.01	0.19	8	40	37	390
Zalutumumab	P00533	EGFR	antagonist	1	1	AYUNIORJHRXIBJ-TXHRRWQRSA-N	BRD-K81473043	0	0.23	178.45	142.38	205.46	151.42	0.01	0.06	0.22	0.18	5	135	604	357

### Sheet: Vendors
inchikey	Compound	Supplier	Test
DCVZSHVZGVWQKV-UHFFFAOYSA-N	H-9 dihydrochloride	Tocris	IL-2 proliferation
GIFYKGIODMXYNT-UHFFFAOYSA-N	ML133	Sigma-Aldrich	IL-2 proliferation
IMLGWNWCXQYTLB-UHFFFAOYSA-N	STOCK1S-29444	InterBioScreen	IL-2 proliferation
IQNTXIMXKCURDC-YBEGLDIGSA-N	JAK3 inhibitor VI	Merck	IL-2 proliferation
KXDRZYJTTYXIEO-DHZHZOJOSA-N	STOCK5S-29655	InterBioScreen	IL-2 proliferation
MORBXZMIXGYQDB-UHFFFAOYSA-N	ML202	NCATS	IL-2 proliferation
PIXJURSCCVBKRF-UHFFFAOYSA-N	ATPA	Tocris	IL-2 proliferation
PMDAVRLCSZSLRH-UHFFFAOYSA-N	BRD-K06217810-001-01-7	NCATS	IL-2 proliferation
POKKSIROKFEGGD-UHFFFAOYSA-N	ML077	Aobious	IL-2 proliferation
RWQKHEORZBHNRI-BMIGLBTASA-N	Ochratoxin A	Tocris	IL-2 proliferation
UWYZHKAOTLEWKK-UHFFFAOYSA-N	1,2,3,4-Tetrahydroisoquinoline	Sigma-Aldrich	IL-2 proliferation
VNYMEPQAFKNDRQ-UHFFFAOYSA-N	Z55175877	EnamineStore	IL-2 proliferation
WOXKDUGGOYFFRN-IIBYNOLFSA-N	Tadalafil	Tocris	IL-2 proliferation
WWUZIQQURGPMPG-KRWOKUGFSA-N	Sphingosine	Sigma-Aldrich	IL-2 proliferation
XOLMRFUGOINFDQ-YBEGLDIGSA-N	RO-3306	Sigma-Aldrich	IL-2 proliferation
XPLJEFSRINKZLC-ATVHPVEESA-N	SU11652	Enzo	IL-2 proliferation
YRYMOQJJPIZJFQ-UHFFFAOYSA-N	MSL002264496	NCATS	IL-2 proliferation
YVCXQRVVNQMZEI-UHFFFAOYSA-N	WHI-P97	MedChemExpress	IL-2 proliferation
AXRCEOKUDYDWLF-UHFFFAOYSA-N	WAY-262611	MedChemExpress	IL-2 proliferation
IYRMWMYZSQPJKC-UHFFFAOYSA-N	Kaempferol	Sigma-Aldrich	IL-12 IFNg stimulation
JMSPCTGDYFVMJZ-UHFFFAOYSA-N	APE1 inhibitor III	Merck	EGFR downregulation
